# Chronic activation of a key exercise signal transducer, CaMKII, drives skeletal muscle aging and sarcopenia

**DOI:** 10.1101/2025.07.30.667744

**Authors:** Michael R. Bene, Tae Chung, William A. Fountain, Giovanni Rosales-Soto, Erick Hernández-Ochoa, Corina Antonescu, Liliana Florea, Seeun J. Jeong, Anne Le, Qian-Li Xue, Ahmet Hoke, Peter Abadir, Qinchuan Wang

**Affiliations:** Division of Geriatric Medicine and Gerontology, Johns Hopkins School of Medicine, Baltimore, Maryland, USA; Department of Physical Medicine and Rehabilitation, Johns Hopkins University School of Medicine, Baltimore, MD, USA; Department of Biochemistry and Molecular Biology, School of Medicine, University of Maryland, Baltimore, Maryland, USA; Genetic Resources Core Facility, Computational Bioanalysis Division, and Department of Genetic Medicine, Johns Hopkins School of Medicine, Baltimore, Maryland, USA; Gigantest, Inc., Baltimore, Maryland, USA; Departments of Neurology and Neuroscience, Johns Hopkins School of Medicine, Baltimore, MD, USA

## Abstract

Sarcopenia, the age-related loss of muscle strength and mass, contributes to adverse health outcomes in older adults. While exercise mitigates sarcopenia by transiently activating calcium (Ca^2+^)- and reactive oxygen species (ROS)-dependent signaling pathways that enhance muscle performance and adaptation, these same signals become chronically elevated in aged skeletal muscle and promote functional decline. Ca^2+^/calmodulin-dependent protein kinase II (CaMKII) is a key transducer of both Ca^2+^ and ROS signals during exercise. Here we show that CaMKII is chronically activated in aged muscles, promoting muscle dysfunction. Muscle-specific expression of a constitutively active CaMKII construct in young mice recapitulates features of aging muscles, including impaired contractility, progressive atrophy, mitochondrial disorganization, formation of tubular aggregates, and an older transcriptional profile characterized by the activation of inflammatory and stress response pathways. Mediation analysis identified altered heme metabolism as a potential mechanism of CaMKII-induced weakness, independent of muscle atrophy. Conversely, partial inhibition of CaMKII in aged muscle improved contractile function and shifted the transcriptome toward a more youthful state without inducing hypertrophy. These findings identify chronic CaMKII activation as a driver of functional and molecular muscle aging and support the concept that CaMKII exemplifies antagonistic pleiotropy, whereby its beneficial roles in promoting muscle performance and adaptation during youth may incur deleterious consequences in aging. We propose that persistent CaMKII activation in aged skeletal muscle reflects unresolved cellular stress and promotes maladaptive remodeling. Enhancing physiological reserve capacity through exercise, in combination with temporally targeted CaMKII inhibition, may help restore adaptive CaMKII signaling dynamics and preserve muscle function in aging.
