## Supplementary Table 1 for "Chronic activation of a key exercise signal transducer, CaMKII, drives skeletal muscle aging and sarcopenia"

### Sheet: Supplementary table 1
Gene set names	NES (young_CaMKIICA_vs_young_EGFP)	NES (old_EGFP_vs_young_EGFP)	fdr_qvalue (young_CaMKIICA_vs_young_EGFP)	fdr_qvalue (old_EGFP_vs_young_EGFP)
REACTOME_CDK_MEDIATED_PHOSPHORYLATION_AND_REMOVAL_OF_CDC6	1.9851	1.5985	0.0694	0.195
REACTOME_MITOCHONDRIAL_TRANSLATION	1.9631	0.9223	0.0475	0.9404
REACTOME_APC_C_CDH1_MEDIATED_DEGRADATION_OF_CDC20_AND_OTHER_APC_C_CDH1_TARGETED_PROTEINS_IN_LATE_MITOSIS_EARLY_G1	1.9498	1.7239	0.0382	0.1449
REACTOME_REGULATION_OF_RUNX2_EXPRESSION_AND_ACTIVITY	1.907	1.6971	0.0465	0.1425
REACTOME_NUCLEAR_EVENTS_MEDIATED_BY_NFE2L2	1.8654	1.6671	0.0619	0.1567
REACTOME_DNA_REPLICATION	1.8457	1.6809	0.0658	0.1547
REACTOME_AUF1_HNRNP_D0_BINDS_AND_DESTABILIZES_MRNA	1.8432	1.5839	0.0576	0.1897
REACTOME_HEDGEHOG_LIGAND_BIOGENESIS	1.8405	1.4022	0.0516	0.2847
REACTOME_SCF_SKP2_MEDIATED_DEGRADATION_OF_P27_P21	1.8051	1.6493	0.065	0.1638
REACTOME_ACTIVATION_OF_APC_C_AND_APC_C_CDC20_MEDIATED_DEGRADATION_OF_MITOTIC_PROTEINS	1.7999	1.5183	0.061	0.2114
REACTOME_TRANSLATION	1.7958	2.2194	0.058	0.0002
REACTOME_METABOLISM_OF_POLYAMINES	1.7918	1.4628	0.0552	0.2362
REACTOME_DECTIN_1_MEDIATED_NONCANONICAL_NF_KB_SIGNALING	1.7903	1.7024	0.0516	0.1434
REACTOME_CROSS_PRESENTATION_OF_SOLUBLE_EXOGENOUS_ANTIGENS_ENDOSOMES	1.7873	1.4872	0.0489	0.2269
REACTOME_UBIQUITIN_MEDIATED_DEGRADATION_OF_PHOSPHORYLATED_CDC25A	1.7832	1.5337	0.0479	0.2094
REACTOME_TRANSCRIPTIONAL_REGULATION_BY_RUNX2	1.7744	1.566	0.0494	0.2032
REACTOME_GLI3_IS_PROCESSED_TO_GLI3R_BY_THE_PROTEASOME	1.7721	1.5666	0.0472	0.2084
REACTOME_DEGRADATION_OF_DVL	1.7706	1.4743	0.0451	0.2285
REACTOME_SWITCHING_OF_ORIGINS_TO_A_POST_REPLICATIVE_STATE	1.7536	1.5585	0.0509	0.2011
REACTOME_KEAP1_NFE2L2_PATHWAY	1.7454	1.2277	0.052	0.5042
REACTOME_APC_C_MEDIATED_DEGRADATION_OF_CELL_CYCLE_PROTEINS	1.7319	1.4455	0.056	0.2481
REACTOME_MAPK6_MAPK4_SIGNALING	1.7259	1.1269	0.0567	0.6228
REACTOME_ASYMMETRIC_LOCALIZATION_OF_PCP_PROTEINS	1.7239	1.2523	0.0554	0.4624
REACTOME_ANTIGEN_PROCESSING_CROSS_PRESENTATION	1.7164	1.7941	0.057	0.0958
REACTOME_REGULATION_OF_RUNX3_EXPRESSION_AND_ACTIVITY	1.7005	1.5416	0.0626	0.2088
REACTOME_STABILIZATION_OF_P53	1.6829	1.5492	0.0705	0.2035
REACTOME_RESOLUTION_OF_AP_SITES_VIA_THE_MULTIPLE_NUCLEOTIDE_PATCH_REPLACEMENT_PATHWAY	1.6816	1.4789	0.0687	0.226
REACTOME_ASSEMBLY_OF_THE_PRE_REPLICATIVE_COMPLEX	1.6791	1.565	0.0676	0.1988
REACTOME_DNA_REPLICATION_PRE_INITIATION	1.6773	1.653	0.0667	0.1664
REACTOME_S_PHASE	1.664	1.6013	0.0732	0.1986
REACTOME_MTORC1_MEDIATED_SIGNALLING	1.629	-0.7116	0.0954	1
REACTOME_G1_S_DNA_DAMAGE_CHECKPOINTS	1.6181	1.5065	0.1013	0.2136
REACTOME_ORC1_REMOVAL_FROM_CHROMATIN	1.6137	1.6204	0.1021	0.1848
REACTOME_TNFR2_NON_CANONICAL_NF_KB_PATHWAY	1.6136	1.8025	0.0993	0.0976
REACTOME_METABOLISM_OF_AMINO_ACIDS_AND_DERIVATIVES	1.6013	1.2775	0.1067	0.4371
REACTOME_DEGRADATION_OF_AXIN	1.5859	1.4735	0.1168	0.2254
REACTOME_CYCLIN_A_CDK2_ASSOCIATED_EVENTS_AT_S_PHASE_ENTRY	1.585	1.6803	0.1142	0.1473
REACTOME_PEROXISOMAL_LIPID_METABOLISM	1.5698	0.9432	0.125	0.9319
REACTOME_ACTIVATION_OF_NF_KAPPAB_IN_B_CELLS	1.5521	1.7075	0.1388	0.1558
REACTOME_COMPLEX_IV_ASSEMBLY	1.5488	0.7606	0.1382	1
REACTOME_ACTIVATION_OF_THE_MRNA_UPON_BINDING_OF_THE_CAP_BINDING_COMPLEX_AND_EIFS_AND_SUBSEQUENT_BINDING_TO_43S	1.5399	2.1523	0.1443	0.0005
REACTOME_PCP_CE_PATHWAY	1.5317	1.3655	0.1499	0.3178
REACTOME_MRNA_SPLICING	1.5287	1.4058	0.1495	0.2883
REACTOME_MRNA_SPLICING_MINOR_PATHWAY	1.5257	1.3979	0.1497	0.2876
REACTOME_CHROMOSOME_MAINTENANCE	1.5072	1.0955	0.1662	0.6589
REACTOME_DUAL_INCISION_IN_TC_NER	1.504	0.9154	0.1668	0.9376
REACTOME_CELLULAR_RESPONSE_TO_HYPOXIA	1.5031	1.3953	0.1643	0.2882
REACTOME_DNA_STRAND_ELONGATION	1.5031	1.486	0.1609	0.2242
REACTOME_MRNA_CAPPING	1.4793	1.1703	0.1851	0.5676
REACTOME_CELLULAR_RESPONSE_TO_CHEMICAL_STRESS	1.4713	1.1446	0.1916	0.6018
REACTOME_ABC_FAMILY_PROTEINS_MEDIATED_TRANSPORT	1.4665	1.27	0.1938	0.443
REACTOME_EXTENSION_OF_TELOMERES	1.4663	1.4248	0.1904	0.2709
REACTOME_SEPARATION_OF_SISTER_CHROMATIDS	1.4654	1.1257	0.1878	0.6207
REACTOME_MITOTIC_METAPHASE_AND_ANAPHASE	1.4642	1.1587	0.1856	0.5869
REACTOME_NEDDYLATION	1.4561	0.7649	0.1917	1
REACTOME_CELL_CYCLE_CHECKPOINTS	1.4502	0.9857	0.1954	0.8573
REACTOME_UCH_PROTEINASES	1.4443	1.4961	0.1986	0.2189
REACTOME_BASE_EXCISION_REPAIR	1.4426	1.2054	0.1974	0.5169
REACTOME_DOWNSTREAM_SIGNALING_EVENTS_OF_B_CELL_RECEPTOR_BCR	1.4382	1.5532	0.1998	0.2031
REACTOME_DEGRADATION_OF_BETA_CATENIN_BY_THE_DESTRUCTION_COMPLEX	1.4271	1.3897	0.211	0.2849
REACTOME_DUAL_INCISION_IN_GG_NER	1.4264	1.1976	0.2085	0.5252
REACTOME_TELOMERE_MAINTENANCE	1.4257	1.4499	0.2062	0.2456
REACTOME_TRANSCRIPTION_COUPLED_NUCLEOTIDE_EXCISION_REPAIR_TC_NER	1.4254	0.9633	0.2034	0.9013
REACTOME_DETOXIFICATION_OF_REACTIVE_OXYGEN_SPECIES	1.4248	0.8145	0.2009	1
REACTOME_FORMATION_OF_RNA_POL_II_ELONGATION_COMPLEX	1.4211	0.9534	0.2024	0.908
REACTOME_G2_M_CHECKPOINTS	1.4184	1.1155	0.2031	0.6268
REACTOME_RECOGNITION_OF_DNA_DAMAGE_BY_PCNA_CONTAINING_REPLICATION_COMPLEX	1.4181	0.9572	0.2004	0.9084
REACTOME_FORMATION_OF_THE_EARLY_ELONGATION_COMPLEX	1.4175	1.1757	0.1984	0.5693
REACTOME_G1_S_TRANSITION	1.411	1.7045	0.2038	0.1498
REACTOME_RESPIRATORY_ELECTRON_TRANSPORT	1.4045	-0.4526	0.2095	1
REACTOME_COMPLEX_I_BIOGENESIS	1.402	0.5991	0.2095	1
REACTOME_REGULATION_OF_MRNA_STABILITY_BY_PROTEINS_THAT_BIND_AU_RICH_ELEMENTS	1.3851	1.4178	0.2291	0.2737
REACTOME_THE_ROLE_OF_GTSE1_IN_G2_M_PROGRESSION_AFTER_G2_CHECKPOINT	1.3849	1.5855	0.2262	0.1995
REACTOME_EUKARYOTIC_TRANSLATION_INITIATION	1.3804	2.5611	0.229	0
REACTOME_GLUCOSE_METABOLISM	1.3726	-0.7627	0.237	1
REACTOME_REGULATION_OF_PTEN_STABILITY_AND_ACTIVITY	1.3688	1.0562	0.2392	0.7236
REACTOME_RNA_POLYMERASE_III_TRANSCRIPTION_INITIATION_FROM_TYPE_3_PROMOTER	1.3628	0.5827	0.245	1
REACTOME_DOWNSTREAM_TCR_SIGNALING	1.3586	1.5855	0.2476	0.1931
REACTOME_RESOLUTION_OF_ABASIC_SITES_AP_SITES	1.3574	1.2165	0.2462	0.5159
REACTOME_ECM_PROTEOGLYCANS	1.3052	-1.9782	0.3055	0.0047
REACTOME_MITOTIC_G1_PHASE_AND_G1_S_TRANSITION	1.2287	1.5255	0.3887	0.2061
REACTOME_CLEC7A_DECTIN_1_SIGNALING	1.2141	1.5366	0.4108	0.2106
REACTOME_TCR_SIGNALING	1.2138	1.5259	0.4076	0.2104
REACTOME_SIGNALING_BY_THE_B_CELL_RECEPTOR_BCR	1.1635	1.904	0.4621	0.0417
REACTOME_ROS_AND_RNS_PRODUCTION_IN_PHAGOCYTES	1.1333	1.5129	0.4906	0.2144
REACTOME_NEUTROPHIL_DEGRANULATION	1.0537	1.7738	0.6368	0.0997
REACTOME_C_TYPE_LECTIN_RECEPTORS_CLRS	1.0502	1.505	0.6413	0.2108
REACTOME_PYRUVATE_METABOLISM	1.0002	-1.7031	0.7415	0.0471
REACTOME_SIGNALING_BY_BMP	0.9844	-1.4944	0.7707	0.1898
REACTOME_MAJOR_PATHWAY_OF_RRNA_PROCESSING_IN_THE_NUCLEOLUS_AND_CYTOSOL	0.9567	2.214	0.8196	0.0002
REACTOME_IMMUNOREGULATORY_INTERACTIONS_BETWEEN_A_LYMPHOID_AND_A_NON_LYMPHOID_CELL	0.842	1.7819	0.9867	0.0987
REACTOME_NONSENSE_MEDIATED_DECAY_NMD_INDEPENDENT_OF_THE_EXON_JUNCTION_COMPLEX_EJC	0.8146	2.6665	1	0
REACTOME_REGULATION_OF_PYRUVATE_METABOLISM	0.738	-1.5045	1	0.1803
REACTOME_NONSENSE_MEDIATED_DECAY_NMD	0.6603	2.5307	1	0
REACTOME_TOLL_LIKE_RECEPTOR_CASCADES	-0.6753	1.4594	1	0.2362
REACTOME_MITOCHONDRIAL_PROTEIN_DEGRADATION	-0.7039	-1.5592	1	0.1351
REACTOME_DAP12_INTERACTIONS	-0.8675	1.4796	0.9287	0.2293
REACTOME_SIGNALING_BY_MET	-0.9572	-1.7283	0.7779	0.038
REACTOME_NUCLEAR_RECEPTOR_TRANSCRIPTION_PATHWAY	-0.9579	-1.8184	0.7801	0.0183
REACTOME_ANTIGEN_ACTIVATES_B_CELL_RECEPTOR_BCR_LEADING_TO_GENERATION_OF_SECOND_MESSENGERS	-1.0015	1.9882	0.6918	0.0149
REACTOME_TGF_BETA_RECEPTOR_SIGNALING_ACTIVATES_SMADS	-1.0053	-1.5804	0.6931	0.1187
REACTOME_PLASMA_LIPOPROTEIN_ASSEMBLY_REMODELING_AND_CLEARANCE	-1.0581	-1.624	0.6121	0.0931
REACTOME_COMPLEMENT_CASCADE	-1.0766	1.8126	0.5855	0.0965
REACTOME_STRIATED_MUSCLE_CONTRACTION	-1.0811	1.6196	0.5776	0.1792
REACTOME_SIGNALING_BY_FGFR4	-1.0843	-1.4472	0.5726	0.2484
REACTOME_ANTIGEN_PRESENTATION_FOLDING_ASSEMBLY_AND_PEPTIDE_LOADING_OF_CLASS_I_MHC	-1.1176	1.6279	0.5359	0.1827
REACTOME_G_ALPHA_S_SIGNALLING_EVENTS	-1.1318	-1.5434	0.5116	0.1485
REACTOME_COLLAGEN_DEGRADATION	-1.1499	-1.9229	0.5008	0.0082
REACTOME_PEPTIDE_LIGAND_BINDING_RECEPTORS	-1.168	1.5929	0.4798	0.1961
REACTOME_SIGNALING_BY_RETINOIC_ACID	-1.1982	-1.5234	0.4287	0.1639
REACTOME_DEGRADATION_OF_THE_EXTRACELLULAR_MATRIX	-1.2176	-1.8351	0.4219	0.0171
REACTOME_PLATELET_AGGREGATION_PLUG_FORMATION	-1.2375	-1.848	0.4116	0.0159
REACTOME_ELASTIC_FIBRE_FORMATION	-1.2626	-1.4784	0.3759	0.209
REACTOME_MET_PROMOTES_CELL_MOTILITY	-1.2678	-1.9191	0.3725	0.0075
REACTOME_FLT3_SIGNALING	-1.272	-1.5968	0.3677	0.1102
REACTOME_SIGNALING_BY_TYPE_1_INSULIN_LIKE_GROWTH_FACTOR_1_RECEPTOR_IGF1R	-1.3031	-1.6059	0.3352	0.1059
REACTOME_HEPARAN_SULFATE_HEPARIN_HS_GAG_METABOLISM	-1.3335	-1.4586	0.3082	0.2356
REACTOME_IRS_MEDIATED_SIGNALLING	-1.3408	-1.5274	0.3027	0.1634
REACTOME_INTEGRIN_CELL_SURFACE_INTERACTIONS	-1.3481	-1.8572	0.3019	0.0147
REACTOME_PHOSPHOLIPID_METABOLISM	-1.3865	-1.1103	0.2483	0.6098
REACTOME_EXTRACELLULAR_MATRIX_ORGANIZATION	-1.3866	-1.8192	0.252	0.0193
REACTOME_RHOC_GTPASE_CYCLE	-1.3902	-1.5883	0.254	0.1143
REACTOME_NEGATIVE_REGULATION_OF_THE_PI3K_AKT_NETWORK	-1.4082	-1.6638	0.2277	0.0645
REACTOME_RHOA_GTPASE_CYCLE	-1.4103	-1.1465	0.2281	0.5846
REACTOME_PI_METABOLISM	-1.4147	-0.9926	0.225	0.7827
REACTOME_SIGNALING_BY_GPCR	-1.423	-1.2276	0.2155	0.5324
REACTOME_SIGNALING_BY_VEGF	-1.4258	-0.9142	0.2151	0.8952
REACTOME_POST_TRANSLATIONAL_MODIFICATION_SYNTHESIS_OF_GPI_ANCHORED_PROTEINS	-1.4282	-1.059	0.2154	0.689
REACTOME_SIGNALING_BY_SCF_KIT	-1.433	-1.2731	0.212	0.4878
REACTOME_CHROMATIN_MODIFYING_ENZYMES	-1.4467	-0.651	0.1957	1
REACTOME_REGULATION_OF_INSULIN_LIKE_GROWTH_FACTOR_IGF_TRANSPORT_AND_UPTAKE_BY_INSULIN_LIKE_GROWTH_FACTOR_BINDING_PROTEINS_IGFBPS	-1.4483	-1.2146	0.1972	0.5477
REACTOME_SIGNALLING_TO_ERKS	-1.4489	-0.93	0.2001	0.8966
REACTOME_CHONDROITIN_SULFATE_DERMATAN_SULFATE_METABOLISM	-1.4513	-1.7637	0.2003	0.0322
REACTOME_RHOB_GTPASE_CYCLE	-1.4593	-1.2708	0.1928	0.4864
REACTOME_DRUG_ADME	-1.4596	0.577	0.1963	1
REACTOME_COLLAGEN_CHAIN_TRIMERIZATION	-1.4617	-2.1825	0.1973	0
REACTOME_RET_SIGNALING	-1.47	-1.3097	0.1887	0.4343
REACTOME_SIGNAL_AMPLIFICATION	-1.4723	0.6833	0.1895	1
REACTOME_EPH_EPHRIN_MEDIATED_REPULSION_OF_CELLS	-1.4781	-1.2143	0.1852	0.5417
REACTOME_MUSCLE_CONTRACTION	-1.4929	1.128	0.1697	0.6252
REACTOME_RND3_GTPASE_CYCLE	-1.4959	-1.1839	0.1697	0.5498
REACTOME_COLLAGEN_BIOSYNTHESIS_AND_MODIFYING_ENZYMES	-1.5068	-2.3141	0.1608	0
REACTOME_COLLAGEN_FORMATION	-1.5263	-2.2538	0.14	0
REACTOME_INSULIN_RECEPTOR_SIGNALLING_CASCADE	-1.527	-1.6796	0.1423	0.0576
REACTOME_REGULATION_OF_TP53_DEGRADATION	-1.5272	-1.2024	0.1457	0.5549
REACTOME_ACTIVATION_OF_NMDA_RECEPTORS_AND_POSTSYNAPTIC_EVENTS	-1.553	0.6679	0.1197	1
REACTOME_REGULATION_OF_INSULIN_SECRETION	-1.5534	0.94	0.1225	0.9356
REACTOME_RHO_GTPASE_CYCLE	-1.5562	-1.1509	0.1226	0.5898
REACTOME_PROTEIN_PROTEIN_INTERACTIONS_AT_SYNAPSES	-1.5573	-1.2518	0.1247	0.5164
REACTOME_GABA_B_RECEPTOR_ACTIVATION	-1.5636	-0.9901	0.1211	0.7857
REACTOME_RND2_GTPASE_CYCLE	-1.5641	-1.156	0.1242	0.5874
REACTOME_POTASSIUM_CHANNELS	-1.5648	1.1678	0.1273	0.5691
REACTOME_RAC1_GTPASE_CYCLE	-1.5811	-1.2894	0.1141	0.4574
REACTOME_RND1_GTPASE_CYCLE	-1.5868	-1.2446	0.1125	0.5137
REACTOME_NCAM_SIGNALING_FOR_NEURITE_OUT_GROWTH	-1.6116	-2.2746	0.0922	0
REACTOME_TRANSMISSION_ACROSS_CHEMICAL_SYNAPSES	-1.6169	1.509	0.0903	0.2148
REACTOME_SIGNALING_BY_RECEPTOR_TYROSINE_KINASES	-1.624	-1.7356	0.0877	0.0385
REACTOME_G_ALPHA_I_SIGNALLING_EVENTS	-1.6266	1.2989	0.0891	0.406
REACTOME_ASSEMBLY_OF_COLLAGEN_FIBRILS_AND_OTHER_MULTIMERIC_STRUCTURES	-1.6439	-2.1852	0.0796	0
REACTOME_O_LINKED_GLYCOSYLATION	-1.6445	-1.5747	0.0824	0.1212
REACTOME_CARDIAC_CONDUCTION	-1.6533	0.9018	0.0788	0.9535
REACTOME_SIGNALING_BY_NOTCH	-1.664	-1.0392	0.0732	0.7269
REACTOME_FATTY_ACYL_COA_BIOSYNTHESIS	-1.6724	-1.0614	0.0697	0.6868
REACTOME_CDC42_GTPASE_CYCLE	-1.6739	-1.1359	0.072	0.5699
REACTOME_GLYCOSAMINOGLYCAN_METABOLISM	-1.6776	-1.9276	0.0724	0.0081
REACTOME_NERVOUS_SYSTEM_DEVELOPMENT	-1.6816	-1.5182	0.0738	0.1661
REACTOME_SIGNALING_BY_PDGF	-1.6909	-2.1567	0.0718	0
REACTOME_INOSITOL_PHOSPHATE_METABOLISM	-1.7036	-1.24	0.0662	0.5124
REACTOME_O_GLYCOSYLATION_OF_TSR_DOMAIN_CONTAINING_PROTEINS	-1.7129	-1.7311	0.0639	0.0388
REACTOME_DEVELOPMENTAL_BIOLOGY	-1.7215	1.0788	0.0617	0.6945
REACTOME_INTEGRATION_OF_ENERGY_METABOLISM	-1.727	0.8399	0.0611	0.9885
REACTOME_KERATAN_SULFATE_KERATIN_METABOLISM	-1.7641	-1.7583	0.0443	0.0318
REACTOME_GABA_RECEPTOR_ACTIVATION	-1.7851	-0.8858	0.0387	0.93
REACTOME_CELL_JUNCTION_ORGANIZATION	-1.7877	-1.3035	0.0407	0.4285
REACTOME_CELL_CELL_COMMUNICATION	-1.8044	-1.1287	0.038	0.584
REACTOME_OPIOID_SIGNALLING	-1.8122	-0.756	0.0381	1
REACTOME_CELL_CELL_JUNCTION_ORGANIZATION	-1.8153	-1.1698	0.0409	0.5715
REACTOME_ADHERENS_JUNCTIONS_INTERACTIONS	-1.8168	-1.3846	0.0457	0.3247
REACTOME_CA_DEPENDENT_EVENTS	-1.8219	-0.7185	0.049	1
REACTOME_KERATAN_SULFATE_BIOSYNTHESIS	-1.8344	-1.9077	0.0498	0.0083
REACTOME_NEURONAL_SYSTEM	-1.851	1.365	0.0474	0.3143
REACTOME_NEUROTRANSMITTER_RECEPTORS_AND_POSTSYNAPTIC_SIGNAL_TRANSMISSION	-1.893	1.5326	0.0331	0.206
REACTOME_G_PROTEIN_MEDIATED_EVENTS	-1.9685	-0.7899	0.0136	1
REACTOME_NON_INTEGRIN_MEMBRANE_ECM_INTERACTIONS	-1.983	-2.0489	0.0172	0.0012
